# High-throughput identification of nuclear envelope protein interactions in *Schizosaccharomyces pombe* using an arrayed membrane yeast-two hybrid library

**DOI:** 10.1101/2020.07.29.227819

**Authors:** Joseph M. Varberg, Jennifer M. Gardner, Scott McCroskey, Snehabala Saravanan, William D. Bradford, Sue L. Jaspersen

## Abstract

The nuclear envelope (NE) contains a specialized set of integral membrane proteins that maintain nuclear shape and integrity and influence chromatin organization and gene expression. Advances in proteomics techniques and studies in model organisms have identified hundreds of proteins that localize to the NE. However, the function of many of these proteins at the NE remains unclear, in part due to a lack of understanding of the interactions that these proteins participate in at the NE membrane. To assist in the characterization of NE transmembrane protein interactions we developed an arrayed library of integral and peripheral membrane proteins in the fission yeast *Schizosaccharomyces pombe* for high-throughput screening using the split-ubiquitin based membrane yeast two hybrid system. We used this approach to characterize protein interactions for three conserved proteins that localize to the inner nuclear membrane: Cut11/Ndc1, Lem2, and Ima1/Samp1/NET5. Additionally, we determined how the interaction network for Cut11 is altered in canonical temperature-sensitive *cut11* mutants. This library and screening approach is readily applicable to characterizing the interactomes of integral membrane proteins localizing to various subcellular compartments.
