## Supplemental Table 2 for "High-throughput identification of nuclear envelope protein interactions in *Schizosaccharomyces pombe* using an arrayed membrane yeast-two hybrid library"

Gene	StrainID	Cut11	Ima1	Lem2	Product	UniprotID	ScOrtholog	HsOrtholog
aah3	SPCC63.02c	55631.578	0	0	alpha-amylase homolog Aah3	Q9Y7S9
aat1	SPBC359.03c	95857.36	0	0	plasma membrane amino acid transmembrane transporter Aat1	Q9P5N2	BAP2,TAT1,AGP1,BAP3,GNP1,CAN1,HIP1,GAP1,LYP1,ALP1,TAT2,PUT4,DIP5	SLC7A1,SLC7A2,SLC7A3,SLC7A4,SLC7A14
agl1	SPAPB24D3.10c	0	67456.007	0	maltose alpha-glucosidase Agl1	Q9C0Y4		SI,GAA,MGAM
akr1	SPAC2F7.10	249752.8275	0	70926.76575	palmitoyltransferase Akr1 (predicted)	Q09701	AKR1,AKR2	ZDHHC17,ZDHHC13
alg2	SPBC11B10.01	683526.365	491465.275	312046.38	mannosyltransferase complex subunit Alg2 (predicted)	Q96WW6	ALG2	ALG2
alg5	SPBC56F2.10c	0	96243.14	0	dolichyl-phosphate beta-glucosyltransferase Alg5	O60061	ALG5	ALG5
amt1	SPCPB1C11.01	161406.62	0	0	plasma membrane ammonium transmembrane transporter Amt1	Q9C0V1	MEP2
amt2	SPAC664.14	91686.6725	0	0	plasma membrane ammonium transmembrane transporter Amt2	Q9US00	MEP1,MEP3	RHAG,RHCE,RHD,RHBG,RHCG
amt3	SPAC2E1P3.02c	107160.0995	0	0	plasma membrane ammonium transmembrane transporter Amt3	Q9P7F3	MEP1,MEP3	RHAG,RHCE,RHD,RHBG,RHCG
arc3	SPBC1778.08c	174350.8275	0	31463.5553	ARP2/3 actin-organizing complex subunit Arc21	Q9Y7J4	ARC18	ARPC3
are1	SPAC13G7.05	451208.885	0	58956.43675	acyl-coA-sterol acyltransferase Are1 (predicted)	Q10269	ARE1,ARE2	DGAT1
are2	SPCP1E11.05c	48292.102	0	0	acyl-coA-sterol acyltransferase Are2 (predicted)	Q9UU82	ARE1,ARE2	DGAT1
atp9	SPMIT.10	449929.155	711341.2625	0	F1-FO ATP synthase subunit 9 (predicted)	P21537	OLI1	ATP5MC1,ATP5MC2,ATP5MC3
aur1	SPAC3H8.06	85297.559	0	0	inositol phosphorylceramide synthase Aur1 (predicted)	Q10142	IPT1,AUR1
bem46	SPBC32H8.03	0	86941.3565	0	esterase/lipase, human ABHD13 ortholog (predicted)	P54069	YNL320W	ABHD13
bet1	SPAC23C4.13	634408.9	458881.35	276906.9075	SNARE Bet1 (predicted)	O13932	BET1	BET1,BET1L
bip1	SPAC22A12.15c	42518.16425	0	0	ER heat shock protein BiP	P36604	KAR2	HSPA5
bor1	SPBC543.05c	91200.07	34980.130575	0	plasma membrane borate efflux transmembrane transporter Bor1 (predicted)	Q9HGM6	BOR1	SLC4A1,SLC4A2,SLC4A3,SLC4A4,SLC4A7,SLC4A8,SLC4A9,SLC4A10
bqt3	SPCC594.07c	175470.716666667	279239.5811	60105.9479833333	bouquet formation protein Bqt3	O74510
bqt4	SPBC19C7.10	0	0	113498.19	bouquet formation protein Bqt4	O60158
cbr1	SPCC970.03	465045.245	507134.43	0	NADH-dependent reductase for Dph3, Cbr1 (predicted)	O74557	CBR1	CYB5R1,CYB5R2,CYB5R3
ccr1	SPBC29A10.01	60636.18825	0	0	NADPH-cytochrome p450 reductase	P36587	NCP1	POR
cct8	SPBC337.05c	37046.656375	0	0	chaperonin-containing T-complex theta subunit Cct8	P78921	CCT8	CCT8L2
cdc4	SPAP8A3.08	97671.7025	0	0	myosin II light chain	Q09196	MLC1	MYL6B,MYL1,MYL3,MYL4,MYL6
cho1	SPBC337.16	62573.96075	174553.76625	0	phosphatidyl-N-dimethylethanolamine N-methyltransferase	O74827	OPI3	PEMT
cka1	SPAC23C11.11	135829.806	0	0	serine/threonine protein kinase Cka1	P40231	CKA1,CKA2	CSNK2A1,CSNK2A2
ckb1	SPAC1851.03	122485.905	0	0	CK2 family regulatory subunit Ckb1	P40232	CKB1,CKB2	CSNK2B
cor1	SPAC2C4.05	206786.4925	179884.2125	0	cornichon family protein (predicted)	O14038	ERV15,ERV14	CNIH1,CNIH4,CNIH3,CNIH2
cox10	SPBC365.02c	491939.4475	291120.735	195389.025	protoheme IX farnesyltransferase (predicted)	Q9Y7Y4	COX10	COX10
cps1	SPAC24C9.08	51065.08	0	0	vacuolar carboxypeptidase (predicted)	O13968	CPS1	PM20D1
csi2	SPAC4D7.07c	174220.7975	0	0	mitotic chromosome segregation protein Csi2	O14173
css1	SPBC32F12.01c	130714.21	0	0	inositol phosphosphingolipid phospholipase C, Css1	O74369	ISC1	SMPD2
cta3	SPBC839.06	95523.15725	0	0	P-type ATPase, potassium exporting Cta3	P22189	ENA5,ENA2,ENA1	ATP2A1,ATP2A2,ATP2A3
ctl1	SPCC1682.11c	65615.989375	0	0	choline transporter-like, implicated in autophagy Ctl1	O74441	PNS1
ctr4	SPCC1393.10	36766.367	0	0	plasma membrane copper transporter complex subunit Ctr4	O94722	CTR3	SLC31A1,SLC31A2
ctr5	SPAC1142.05	76883.2185	0	0	plasma membrane copper transporter complex subunit Ctr5	Q9P7F9	CTR3	SLC31A1,SLC31A2
ctr6	SPBC23G7.16	186718.6725	141585.195	65197.8425	vacuolar copper exporter Ctr6	Q9USV7	CTR2	SLC31A1,SLC31A2
cut11	SPAC1786.03	255291.215	0	0	spindle pole body docking protein Cut11	O13961	NDC1	NDC1
cwg2	SPAC2E1P5.04c	75815.46925	0	0	geranylgeranyltransferase I beta subunit Cwg2	P32434	CDC43	PGGT1B
dal51	SPCC417.10	45729.8875	0	0	dipeptide transmembrane transporter Dal5h1 (predicted)	O94491	DAL5,THI73	SLC17A1,SLC17A2,SLC17A3,SLC17A4,SLC17A5,SLC17A6,SLC17A7,SLC17A8
dcp1	SPBC3B9.21	43384.96275	0	0	mRNA decapping complex regulatory subunit Dcp1	Q9P805	DCP1	DCP1B
dcr2	SPCC1020.05	63837.211	0	0	phosphoprotein phosphatase involved in unfolded protein response Dcr2 (predicted)	O59759	DCR2,SIA1
der1	SPBC365.08c	76900.16225	59600.7665	0	Hrd1 ubiquitin ligase complex (derlin) Der1/Dfm1 (predicted)	Q9Y7Y0	DER1,DFM1	DERL3,DERL2,DERL1
dfg10	SPAC7D4.09c	50770.578	0	0	3-oxo-5-alpha-steroid 4-dehydrogenase (predicted)	O14264	DFG10	SRD5A3
dga1	SPCC1235.15	77480.711	0	0	diacylglycerol O-acyltransferase Dga1	O74850	DGA1	DGAT2,MOGAT1,MOGAT2,MOGAT3,DGAT2L6,AWAT2
did2	SPBC13G1.12	138123.735	0	58039.5395	ESCRT III complex subunit Did2 (predicted)	O60074	DID2	CHMP1B
did4	SPAC4F8.01	179343.3025	0	0	ESCRT III complex subunit Did4	O14177	DID4	CHMP2A
dlc1	SPAC1805.08	203728.24	0	0	dynein light chain Dlc1	Q9UTS6	TDA2	TCTE3,DYNLT1,TCTEX1D1,TCTEX1D2,TCTEX1D4
dlc2	SPAC926.07c	198059.9675	0	60196.85875	dynein light chain Dlc2 (predicted)	Q9UR05	DYN2	DYNLL1,DYNLL2
dms1	SPCC1739.04c	357455.8175	0	0	meiotic spindle pole body protein Dms1	O74466
dni2	SPBC4.01	0	36365.992	0	tetraspan protein, claudin Dni2	Q9USS9	FIG1
dpm2	SPBC21B10.11	301858.5925	539625.945	0	dolichol-phosphate mannosyltransferase regulatory subunit Dpm2 (predicted)	Q9USW6	YIL102C-A	DPM2
dpm3	SPBC1677.02	634911.22	597210.035	54109.3845	dolichol-phosphate mannosyltransferase subunit 3	O94633		DPM3
dpp2	SPACUNK4.08	280172.8825	0	0	dipeptidyl peptidase (predicted)	O14073	DAP2,STE13	DPP10,DPP4,DPP6,FAP
dsc2	SPAC1486.02c	81711.75675	0	0	Golgi Dsc E3 ligase complex subunit Dsc2	Q9UTK7	DSC2	UBAC2
dsc3	SPAC20H4.02	430115.5375	0	0	Golgi Dsc E3 ligase complex subunit Dsc3	Q9HE10	DSC3
dsc4	SPAC4D7.11	100228.41575	0	0	Golgi Dsc E3 ligase complex subunit Dsc4	O14175
dsd1	SPBC3B8.07c	550079.035	71719	81380.0525	dihydroceramide delta-4 desaturase	O59715		DEGS1,DEGS2
emc1	SPAC25H1.07	159903.225	0	0	ER membrane protein complex subunit Emc1 (predicted)	O13981	EMC1	EMC1
emc4	SPCC1281.03c	591754.6925	226543.205	177500.845	ER membrane protein complex subunit Emc4 (predicted)	O94520	EMC4	EMC4
emc6	SPCC1020.11c	416586.3325	53650.1175	102000.695	ER membrane protein complex subunit Emc6 (predicted)	O59764	EMC6	EMC6
erf2	SPBC3H7.09	61650.7975	0	0	palmitoyltransferase Erf2	O74384	ERF2	ZDHHC5,ZDHHC8,ZDHHC14
erg1	SPBC713.12	508326.535	145742.6025	45458.99975	squalene monooxygenase Erg1 (predicted)	Q9C1W3	ERG1	SQLE
erg11	SPAC13A11.02c	118673.41	48728.2435	0	sterol 14-demethylase Erg11	Q09736	ERG11	CYP51A1
erg24	SPBC16G5.18	599034.8375	478379.645	265192.7775	C-14 sterol reductase Erg24 (predicted)	Q09195	ERG24	TM7SF2,LBR
erg28	SPBC337.09	279511.215	339784.24	0	Erg28 protein (predicted)	O74820	ERG28	ERG28
erg4	SPAC20G4.07c	259238.4783	52899.7602875	47843.4260925	C-24(28) sterol reductase Erg4	P36209	ERG4	DHCR7
erg9	SPBC646.05c	365640.8675	113526.7	0	farnesyldiphosphate:farnesyldiphosphatefarnesyltransferase (squalene synthase) Erg9	P36596	ERG9	FDFT1
erj5	SPAC2E1P5.03	131845.850375	70453.827875	0	endoplasmic reticulum DNAJ domain protein Erj5 (predicted)	Q9P7C1	ERJ5	DNAJC1
erv29	SPCC970.06	668681.5025	153010.5775	0	COP II adaptor Erv29 (predicted)	O74559	ERV29	SURF4
erv41	SPBC2G5.04c	182732.0575	0	0	COPII-coated vesicle component Erv41 (predicted)	O94283	ERV41	ERGIC2
erv46	SPAC24B11.08c	33635.491875	0	0	COPII-coated vesicle component Erv46 (predicted)	Q09895	ERV46	ERGIC3
fnx1	SPBC12C2.13c	38133.32925	0	0	vacuolar amino acid transmembrane transporter Fnx1	Q09752	VBA2,VBA1
fnx2	SPBC3E7.06c	279723.7425	0	59725.7175	vacuolar amino acid transmembrane transporter Fnx2	O59726	VBA2,VBA1
ftm1	SPAC977.01	112718.406125	0	0	sub-telomeric 5Tm protein family Ftm1	P0CU16
ftm6	SPBC1348.03	63702.10975	0	0	sub-telomeric 5Tm protein family Ftm6	Q9P3V7
fur4	SPAC1399.03	58561.5495	0	0	plasma membrane uracil transmembrane transporter	Q10279	FUI1,FUR4,DAL4
gab1	SPAC1952.01	57947.55525	182247.835	0	Pig-U, Gab1 (predicted)	O13883	GAB1	PIGU
gda1	SPAC824.08	199729.6825	126410.15625	0	Golgi nucleoside-diphosphatase Gda1	Q9UT35	GDA1	ENTPD5,ENTPD6
gdt2	SPAC17G8.08c	67713.3715	235971.75	0	Golgi Ca(2+)/H(+) antiporter Gdt2	Q10320	GDT1	TMEM165
get2	SPCC1235.06	188385.9	0	0	GET complex (ER membrane insertion) subunit Get2	O74843	GET2
ggt1	SPAC664.09	417868.405	66816.53075	0	gamma-glutamyltranspeptidase Ggt1	Q9US04	ECM38	GGTLC1,GGTLC2,GGTLC3,GGT1,GGT2,GGT3P,GGT5
ggt2	SPAC56E4.06c	69904.41775	0	0	gamma-glutamyltranspeptidase Ggt2	O14194	ECM38	GGTLC1,GGTLC2,GGTLC3,GGT1,GGT2,GGT3P,GGT5
ght6	SPCC1235.13	41664.503125	52063.9045	0	plasma membrane glucose/fructose:proton symporter Ght6	O74849	HXT15,HXT7,HXT6,STL1,HXT13,MAL11,HXT4,HXT1,HXT5,HXT8,HXT9,HXT16,GAL2,HXT2,HXT14,HXT17,HXT11
gim6	SPBC1D7.01	96042.29	0	0	prefoldin subunit 1 (predicted)	O14334	PFD1	PFDN1
gmh1	SPAC5H10.11	52927.0385	0	0	alpha-1,2-galactosyltransferase Gmh1 (predicted)	Q09679	MNN10,MNN11
gmh3	SPAC22E12.06c	312021.745	174643.4575	0	alpha-1,2-galactosyltransferase Gmh3	Q10359	MNN10,MNN11
gmh4	SPBC8D2.17	175352.0175	200897.1125	0	alpha-1,2-galactosyltransferase (predicted)	O13640	MNN10,MNN11
gmh5	SPAC637.06	298086.915	0	0	alpha-1,2-galactosyltransferase (predicted)	P78817	MNN10,MNN11
gmh6	SPBC1289.13c	90473.33375	0	0	alpha-1,2-galactosyltransferase Gmh6	O94622	MNN10,MNN11
gms1	SPCC1795.03	175482.1775	100235.3335	52547.3865	Golgi UDP-galactose transmembrane transporter Gms1	P87041		SLC35A2,SLC35A3
gos1	SPAC4G8.10	472534.0625	69394.1025	144244.3175	SNARE Gos1 (predicted)	Q09835	GOS1	GOSR1
got1	SPCC4B3.02c	69632.70375	0	0	Golgi transport protein Got1 (predicted)	Q9USJ2	GOT1	GOLT1B,GOLT1A
gpc1	SPBC776.05	595792.34	0	100976.5825	glycerophosphocholine acyltransferase (GPCAT) Gpc1 (predicted)	O94673	GPC1
gpi10	SPCC16A11.06c	325224.25	478098.355	0	pig-B (predicted)	Q9USN0	GPI10	PIGB
grx3	SPCC1450.06c	184863.9025	179108.38	0	CIA machinery monothiol glutaredoxin Grx3	Q9Y7N3	GRX7,GRX6
hrd3	SPBC28F2.08c	0	53547.2255	0	Hrd1 ubiquitin ligase complex subunit (predicted)	Q9USV0	HRD3	SEL1L,SEL1L2,SEL1L3
hrf1	SPBC25H2.06c	445389.3175	0	108113.435	COPII-coated vesicle component Hrf1 (predicted)	P87148	YIF1	YIF1A,YIF1B
hut1	SPBC839.11c	452525.005	670443.1	0	ER uridine diphosphate-glucose transmembrane transporter Hut1	Q8WZJ9	HUT1	SLC35B1
ima1	SPCC737.03c	487578.1175	0	0	inner nuclear membrane protein Ima1	O13681		TMEM201
inp2	SPBC21B10.06c	377078.0375	224627.5625	57562.54	myosin binding vezatin family protein involved in peroxisome inheritance Inp2 (predicted)	Q9USW2	INP2	VEZT
ins1	SPCC306.05c	650273.95	202783.2925	0	INSIG domain protein	Q9Y7R5		INSIG2,INSIG1
isp4	SPBC29B5.02c	87248.0865	0	0	plasma membrane OPT oligopeptide transmembrane transporter family Isp4	P40900	OPT1,OPT2
isp5	SPAC1039.09	243892.9975	0	0	amino acid transmembrane transporter Isp5	P40901	BAP2,TAT1,AGP1,BAP3,GNP1,CAN1,HIP1,GAP1,LYP1,ALP1,TAT2,PUT4,DIP5	SLC7A1,SLC7A2,SLC7A3,SLC7A4,SLC7A14
iss10	SPAC7D4.14c	140216.399	0	0	NURS complex subunit Iss10	O14269
itr2	SPAC20G8.03	169535.194985	0	0	myo-inositol transmembrane transporter	P87110	CIN10,ITR1,ITR2	SLC2A13
ivn1	SPBC11B10.07c	549258.4275	277724.11	76787.9545	plasma membrane phospholipid-translocating ATPase complex Lem3 family subunit Ivn1 (predicted)	Q96WW4	CDC50,LEM3,YNR048W	TMEM30A,TMEM30B
izh2	SPBC12C2.09c	162463.5475	0	0	Haemolysin-III family plasma membrane receptor implicated in zinc ion homeostasis Izh2 (predicted)	Q09749	IZH1,IZH2	ADIPOR1,ADIPOR2
izh3	SPAC30D11.11	422074.87	0	0	ER membrane Haemolysin-III family protein involved in zinc homeostasis Izh3 (predicted)	Q09910	IZH3	PAQR3
ksh1	SPBC530.16	529051.7625	637623.025	52238.421	FGolgi kish family protein Ksh1 (predicted)	G2TRS3	KSH1	TMEM167A
lac1	SPBC3E7.15c	422748.5325	169895.0475	120836.1775	sphingosine N-acyltransferase Lac1	O59735	LAG1,LAC1	CERS2,CERS4,CERS5,CERS3,CERS6
lag1	SPAC1A6.09c	487423.2425	263490	104704.926	sphingosine N-acyltransferase Lag1	P78970	LAG1,LAC1	CERS2,CERS4,CERS5,CERS3,CERS6
lcb2	SPAC21E11.08	417964.43	0	0	serine palmitoyltransferase Lcb2 (predicted)	Q09925	LCB2	SPTLC2,SPTLC3
ltc1	SPBC20F10.07	217585.93	0	0	GRAM domain membrane contact site protein Ltc1	O42976	YSP2,LAM5,LAM4,LAM6	GRAMD1C,GRAMD1B,GRAMD1A
mae1	SPAPB8E5.03	42119.80265	0	0	plasma membrane malate/succinate:proton symporter Mae1	P50537
mam4	SPAC10F6.12c	456777.7075	304533.53	120950.07375	protein-S isoprenylcysteine O-methyltransferase Mam4	P87014	STE14	ICMT
map3	SPAC3F10.10c	0	47723.968875	0	pheromone M-factor receptor Map3	P31397	STE3
meu22	SPBC19F8.06c	133959.5125	0	0	amino acid transmembrane transporter Meu22 (predicted)	O60170	BAP2,TAT1,AGP1,BAP3,GNP1,CAN1,HIP1,GAP1,LYP1,ALP1,TAT2,PUT4,DIP5	SLC7A1,SLC7A2,SLC7A3,SLC7A4,SLC7A14
meu31	SPAC1A6.06c	51491.2025	0	0	Schizosaccharomyces specific protein Meu31	Q9Y826
meu34	SPAC3A12.03c	301153.9075	178261.1325	0	ubiquitin-protein ligase E3 Meu34, human RNF13 family homolog, unknown biological role (predicted)	P87119	YBR062C	RNF13
mnn9	SPAC4F10.10c	307677.905	123149.069	0	mannosyltransferase complex subunit, Anp family Mnn9 (predicted)	O36022	MNN9
mnr2	SPAC17A2.14	259676.601875	0	0	vacuolar CorA family magnesium ion transmembrane transporter Mnr2	O13779	MNR2
mrl1	SPBC530.09c	35131.99975	0	0	cation dependent mannose-6-phosphate cargo receptor Mrl1 (predicted)	O59745	MRL1	IGF2R
mug109	SPAC2E1P5.02c	336511.3275	145036.4525	0	Rab GTPase binding protein upregulated in meiosis II (predicted)	Q9P7C2
mug117	SPCC645.11c	61228.6535	0	0	conserved fungal protein Mug117	Q9Y7V0
mug16	SPBC25H2.14	61284.95725	0	0	UNC-50 family protein, implicated in vesicle-mediated transport	P87155	GMH1	UNC50
mug84	SPAC22A12.13	410414.07	0	0	pig-P subunit (predicted)	O13904	GPI19	PIGP
mug96	SPBC1271.06c	158865.315	49929.14753125	0	Schizosaccharomyces pombe specific protein	O94339
ned1	SPAC1952.13	70586.97775	0	0	lipin, phosphatidate phosphatase Ned1	Q9UUJ6	PAH1	LPIN1,LPIN2,LPIN3
ned8	SPBC12D12.08c	68218.86595	0	0	ubiquitin-like protein modifier for cullin Ned8	O14399	RUB1	NEDD8
new19	SPBC887.22	357088.0875	353736.9125	75115.2215	signal peptidase complex subunit Spc1 (predicted)	G2TRR4	SPC1	SPCS1
nrf1	SPBC21B10.04c	366993.31	87931.59825	68941.0425	vacuolar transporter chaperone (VTC) complex, GTPase regulator subunit Nrf1	Q9UR17	VTC1
nup37	SPAC4F10.18	532663.31	0	220366.585	nucleoporin, WD repeat Nup37	O36030		NUP37
nup40	SPAC19E9.01c	234698.8025	0	0	nucleoporin Nup40	O13838	ASM4,NUP53	NUP35
nur1	SPCC4G3.11	445545.75	311496.76	536556.56	Lem2-Nur1 complex subunit Nur1	P87236	NUR1
nvj2	SPBC23G7.06c	43717.44925	151645.2225	0	nucleus-vacuole junction protein Nvj2	O94464	NVJ2	TEX2
oca8	SPCC16A11.10c	558339.87	257119.9375	144581.59875	cytochrome b5 (predicted)	Q9USM6	CYB5	CYB5B,CYB5A
och1	SPAC1006.05c	70072.21725	0	0	alpha-1,6-mannosyltransferase Och1	Q9UTR6	OCH1,HOC1
ogm2	SPAPB1E7.09	672868.2375	515307.0775	109678.72	protein O-mannosyltransferase Ogm2	Q9C100	PMT2,PMT6,PMT3	POMT2
ogm4	SPBC16C6.09	489872.05	62135.058	0	protein O-mannosyltransferase Ogm4	O42933	PMT4	POMT1
ole1	SPCC1281.06c	156473.8825	0	66448.17925	acyl-coA desaturase (predicted)	O94523	OLE1	SCD,SCD5
omh2	SPBC16H5.09c	45726.274	0	0	alpha-1,2-mannosyltransferase Omh2 (predicted)	O42944	KTR4,KTR3,KRE2,YUR1,KTR2,KTR1,KTR6
orm1	SPBC119.09c	573640.1825	296710.2475	133059.625	ORMDL family protein Orm1 (predicted)	O42901	ORM1,ORM2	ORMDL1,ORMDL2,ORMDL3
ost4	SPAC7D4.15c	501444.795	365043.0775	0	oligosaccharyltransferase subunit Ost4 (predicted)	Q96VG2	OST4	OST4
otg1	SPAC5H10.12c	56152.5855	0	0	alpha-1,3-galactosyltransferase (predicted)	Q09680	GNT1	GYG1,GYG2,GYG2P1
pam1	SPAC22F8.06	223668.4625	0	0	20S proteasome complex subunit beta 6 Pam1	Q9UQY2	PRE7	PSMB1
pdf1	SPBC530.12c	287779.0375	380521.8625	0	palmitoyl protein thioesterase/ dolichol pyrophosphate phosphatase fusion protein Pdf1	O59747	CAX4	PPT1
pdh1	SPCC1235.08c	111573.4125	292925.8475	0	Golgi to ER retrograde transport protein (predicted)	O42826	YOL107W	TMEM115
pdi2	SPAC17H9.14c	187968.165	385542.4	0	ER protein disulfide isomerase Pdi2	O13811	MPD2
pdi3	SPBC3D6.13c	44766.4315	0	0	ER associated protein disulfide isomerase Pdi3	P87178	EPS1
pga3	SPAC823.07	145255.8325	200225.04	0	GPI-phospholipase A2 activity regulator Pga3 (predicted)	Q9P6N9	PER1	PGAP3
pho8	SPBC14F5.13c	109369.366	0	0	vacuolar membrane alkaline phosphatase (predicted)	O60109	PHO8	ALPI,ALPL,ALPP,ALPG
phs1	SPBC19C2.15c	146286.86875	157264.3375	0	3-hydroxyacyl-CoA dehydratase involved in very long-chain fatty acid elongation Phs1 (predicted)	O14346	PHS1	HACD1,HACD2
pis1	SPAC1D4.08	690099.5625	624501.1	224880.5875	CDP-diacylglycerol--inositol 3-phosphatidyltransferase Pis1	Q10153	PIS1	CDIPT
plh1	SPBC776.14	485042.1	121376.363	203073.9125	phospholipid-diacylglycerol acyltransferase Plh1	O94680	LRO1	PLA2G15,LCAT
pma1	SPAC1071.10c	70753.26625	0	0	plasma membrane P-type proton exporting ATPase, P3-type Pma1	P09627	PMA1
pmp3	SPBC713.11c	423883.01	491260.475	0	plasma membrane proteolipid Pmp3 (predicted)	Q9C1W4	SNA4,PMP3,SNA3
pmp31	SPCC1183.09c	52029.78875	51050.08575	0	plasma membrane proteolipid Pmp31	O74837	SNA4,PMP3,SNA3
pmr1	SPBC31E1.02c	521855.145	0	0	plasma membrane P-type ATPase, calcium transporting Pmr1	O59868	PMR1	ATP2C1,ATP2C2
pom34	SPAC1002.02	646953.4625	89182.494	135891.011	nucleoporin Pom34	Q9US56	POM34
pre4	SPBC577.10	111945.0575	0	0	20S proteasome complex subunit beta 7, Pre4	Q9USQ9	PRE4	PSMB4
pre5	SPAC6G10.04c	189601.6325	0	78159.48075	20S proteasome complex subunit alpha 6 Pre5	O14250	PRE5	PSMA1
pre6	SPBC106.16	152703.5375	0	0	20S proteasome complex subunit alpha 4 Pre6	Q10329	PRE6	PSMA8,PSMA7
pre8	SPCC1442.06	243699.7925	0	54132.30075	20S proteasome complex subunit alpha 2, Pre8	O94579	PRE8	PSMA2
psg1	SPBC21C3.17c	132751.91	112178.2725	0	ER membrane DUF4448 family conserved fungal protein Psg1	Q9P7K7	YKL077W
psh3	SPBC409.20c	284054.1525	181098.025	0	ER chaperone SHR3 homologue Psh3	Q9Y876	SHR3
psy1	SPCC825.03c	53519.8055	0	0	plasma membrane SNARE Psy1	Q9USH7	SSO2,SSO1	STX11,STX1A,STX4,STX1B,STX19,STX2
ptl2	SPAC1786.01c	319285.9475	54769.343375	43467.265925	triacylglycerol lipase ptl2	O14115	TGL4,TGL5
ptp4	SPBC3D6.05	545066.985	574950.89	215939.54	phosphatidate cytidylyltransferase Ptp4 (predicted)	P87170	DGK1
pup3	SPCC63.12c	112159.3425	0	0	20S proteasome complex subunit beta 3, Pup3	Q9Y7T8	PUP3	PSMB1
put4	SPAC869.10c	163155.5175	0	0	plasma membrane proline transmembrane transporter Put4 (predicted)	Q9URZ3	BAP2,TAT1,AGP1,BAP3,GNP1,CAN1,HIP1,GAP1,LYP1,ALP1,TAT2,PUT4,DIP5	SLC7A10,SLC7A11,SLC7A4,SLC7A5,SLC7A6,SLC7A7,SLC7A8,SLC7A9,SLC7A13
pvg3	SPBC1921.06c	177355.095	76465.075	0	Golgi galactosylxylosylprotein 3-beta-galactosyltransferase Pvg3	Q9USX0		B3GALNT2
pvg5	SPAC22F8.02c	67361.5655	0	0	Golgi 4,6-pyruvylated galactose (PvGal) residue biosynthesis protein Pvg5	Q9UUJ0
rbd2	SPCC790.03	58851.02075	174942.2505	0	Golgi rhomboid protease Rbd2	O74926	RBD2
rbx1	SPAC23H4.18c	0	0	40551.90135	SCF complex, Cul4-RING and CLRC ubiquitin ligase ligase E3 subunit Rbx1	O13959	HRT1	RBX1
rce1	SPAC1687.02	275564.175	301364.545	0	CAAX prenyl protease (predicted)	O94448	RCE1	RCE1
ret3	SPCC576.07	114132.28	0	0	coatomer zeta subunit (predicted)	O74891	RET3	COPZ2,COPZ1
rlc1	SPAC926.03	349719.47	0	0	myosin II regulatory light chain Rlc1	Q9UUG5	MLC2	MYL9,MYL12A,MYL7,MYLPF,MYL10,MYL12B,MYL2,MYL5
rot1	SPAC31G5.02	54967.875	59051.422125	0	ER chaperone Rot1 (predicted)	O14103	ROT1
rpt1	SPBC16C6.07c	75161.80375	0	44398.302	19S proteasome base subcomplex ATPase subunit Rpt1	O42931	RPT1	PSMC2
rpt4	SPCC1682.16	65022.727	0	0	19S proteasome base subcomplex ATPase subunit Rpt4	O74445	RPT4	PSMC6
rtn1	SPBC31A8.01c	151409.585	0	0	reticulon Rtn1	P53694	RTN2,RTN1	RTN1,RTN2,RTN3,RTN4
sad1	SPBC12D12.01	279609.3025	0	132309.52	spindle pole body SUN domain protein Sad1	Q09825	MPS3	SPAG4,SUN2,SUN5,SUN1,SUN3
sar1	SPBC31F10.06c	287478.8525	77936.59725	47176.94925	ADP-ribosylation factor Sar1	Q01475	SAR1	SAR1A,SAR1B
sbh1	SPBC2G2.03c	620581.5	678074.7625	468782.22	translocon beta subunit Sbh1 (predicted)	O43002	SBH2,SBH1	SEC61B
scl1	SPBC646.16	149824.4975	0	78441.59	20S proteasome complex subunit alpha 1	O94517	SCL1	PSMA6
scs2	SPBC16G5.05c	421722.5325	0	59778.79675	VAP family protein Scs2	O60119	SCS22,SCS2	VAPA,VAPB
scs22	SPAC17C9.12	102678.415	0	0	VAP family protein Scs22	Q10484	SCS22,SCS2	VAPA,VAPB
scs7	SPAC19G12.08	561949.8375	90796.7575	80691.6785	ER sphingosine hydroxylase Scs7	O13846	SCS7	FA2H
sec11	SPBC1685.03	333903.7625	131729.1875	0	signal peptidase subunit Sec11 (predicted)	O74323	SEC11	SEC11A,SEC11C
sec13	SPBC215.15	0	0	55252.79	COPII-coated vesicle component Sec13	O94319	SEC13	SEC13
sec22	SPBC2A9.08c	623968.6475	218937.415	127293.761	SNARE Sec22 (predicted)	Q9Y7L0	SEC22	SEC22C,SEC22A
sec59	SPCC63.10c	358638.0075	62203.41025	0	dolichol kinase Sec59 (predicted)	Q9Y7T6	SEC59	DOLK
sec61	SPBC354.02c	291592.895	236434.875	0	translocon alpha subunit Sec61	P79088	SEC61	SEC61A2,SEC61A1
sec62	SPAC17G6.09	312009.2975	0	77332.846	ER protein translocation subcomplex subunit Sec62 (predicted)	O13787	SEC62	SEC62
sec63	SPBC36B7.03	110870.6775	0	0	ER protein translocation subcomplex subunit Sec63 (predicted)	Q9HGN7	SEC63	SEC63
sei1	SPAC3A11.04	163820.66375	504914.7175	0	seipin, lipid droplet associated protein Sei1 (predicted)	O14119	SEI1	BSCL2
sen2	SPAPB17E12.07c	269673.625	0	0	tRNA-splicing endonuclease subunit catalytic subunit Sen2 (predicted)	Q8TFH7	SEN2	TSEN2
sey1	SPAC222.14c	97542.04	0	0	GTP binding protein Sey1 (predicted)	Q9UTE0	SEY1
sft1	SPAC31A2.13c	628149.875	413623.48375	323185.95125	SNARE Sft1 (predicted)	Q09730	SFT1	BET1,BET1L
sft2	SPAC1527.02	183693.64	74338	0	Golgi transport protein Sft2 (predicted)	Q9P6K1	SFT2	SFT2D3
sif2	SPCC16C4.01	270937.9275	178422.0125	0	mitochondrial protein, involved in mitochondrial gene expression (predicted)	O74446	RMD1,MRX10,RMD8	RMND1
skp1	SPBC409.05	478384.875	0	0	SCF ubiquitin ligase complex subunit Skp1	Q9Y709	SKP1	SKP1
snd2	SPAC56E4.05	743218.9525	608198.8725	525972.775	SRP-independent ER targeting protein Snd2 (predicted)	O14193	ENV10	TMEM208
snd301	SPBC16H5.04	463728.255	562369	68062.345	SRP-independent ER targeting protein Snd3a (predicted)	O42940	PHO88
snx12	SPCC16A11.04	129991.60125	81314.7333	0	ER-vacuole tethering sorting nexin Snx12 (predicted)	Q9USN1	MDM1	SNX13,SNX25
SPAC1039.01	SPAC1039.01	239404.2175	0	0	amino acid transmembrane transporter (predicted)	Q9US40	UGA4,HNM1,TPO5
SPAC1039.04	SPAC1039.04	51450.28175	0	0	carboxylic acid transmembrane transporter (predicted)	Q9US37	TNA1	SLC17A1,SLC17A2,SLC17A3,SLC17A4,SLC17A5,SLC17A6,SLC17A7,SLC17A8
SPAC12B10.02c	SPAC12B10.02c	641233.8975	586420.225	291722.885	endoplasmic reticulum resident protein required for packaging into COPII vesicles (predicted)	Q10436	PHO86
SPAC1399.01c	SPAC1399.01c	196346.22	0	0	nucleobase transmembrane transporter (predicted)	Q9HE12		SLC23A2,SLC23A1
SPAC14C4.07	SPAC14C4.07	48340.8235	0	0	transmembrane transporter (predicted)	O13714	YJL163C	SLC46A2,SLC46A1
SPAC14C4.10c	SPAC14C4.10c	293220.7475	46558.0934375	0	Nudix family hydrolase	O13717
SPAC15E1.02c	SPAC15E1.02c	0	41433.331375	0	DUF1761 family protein	Q9UTI9
SPAC1687.07	SPAC1687.07	261128.3425	292794.9175	0	ER membrane DUF2015 family conserved fungal protein	O14068	YCL012C
SPAC1687.08	SPAC1687.08	53464.93	162159.6325	0	Schizosaccharomyces pombe specific protein	O14067
SPAC1687.17c	SPAC1687.17c	282915.3325	479593.22	0	Der1-like (degradation in the ER) family (predicted)	O94458	DER1,DFM1	DERL3,DERL2,DERL1
SPAC1782.02c	SPAC1782.02c	106424.7275	139889.19125	0	conserved fungal protein	Q9P7H7	ILM1
SPAC1782.12c	SPAC1782.12c	288592.5	587771.87	0	ER transmembrane protein, DUF423 family protein, human TMEM256 ortholog, implicated in lipid metabolism or membrane organization	Q9P7G8		TMEM256
SPAC17A2.02c	SPAC17A2.02c	58863.8425	0	0	ER protein, DUF887 family protein, implicated in lipid metabolism	O13752	TDA4,YPR114W	TLCD4
SPAC18B11.08c	SPAC18B11.08c	124775.172	0	0	UPF0139 family conserved fungal ER membrane protein	Q09714	YPR063C
SPAC212.12	SPAC212.12	504244.515	630302.5	0	S. pombe specific GPI anchored protein family 1	C6Y4B5
SPAC23A1.05	SPAC23A1.05	584156.75	677117.4025	306925.14	serine palmitoyltransferase subunit A (predicted)	O42843		SPTSSA
SPAC23H3.11c	SPAC23H3.11c	416090.06	0	0	beta-glucan biosynthesis protein (predicted)	O13941	SKN1,KRE6
SPAC27E2.11c	SPAC27E2.11c	202204.425	280487.645	0	Schizosaccharomyces specific protein	Q9UTA0
SPAC29B12.14c	SPAC29B12.14c	48489.1355	0	0	plasma membrane purine transmembrane transporter (predicted)	O14035	FUI1,FUR4,DAL4
SPAC2F3.02	SPAC2F3.02	58450.6265	0	0	ER protein translocation subcomplex subunit (predicted)	O14085	SEC72
SPAC2F3.07c	SPAC2F3.07c	62361.85225	0	0	Schizosaccharomyces pombe specific protein	O14090
SPAC2F3.18c	SPAC2F3.18c	466855.82	558819.135	79843.3	small endoribonuclease with 2 transmembrane domains (predicted)	Q8NIQ1	YPR170W-B	RNASEK
SPAC3G6.05	SPAC3G6.05	103002.675	0	0	mitochondrial Mpv17/PMP22 family protein 1 (predicted)	O14142	YOR292C	MPV17
SPAC3H1.06c	SPAC3H1.06c	321763.0125	0	0	transmembrane transporter (predicted)	Q10072	VBA3,AZR1,SGE1
SPAC4C5.03	SPAC4C5.03	68893.25025	0	0	multispanning membrane protein, CTNS/PQ domain protein	O14166
SPAC56F8.07	SPAC56F8.07	684757.6275	352944.935	164309.1025	ER membrane integral protein, implicated in sterol metabolism (predicted)	Q10255	YLR050C	TMEM97
SPAC57A10.07	SPAC57A10.07	37860.3515	0	0	conserved membrane protein with Rossmann-like alpha/beta/alpha sandwich fold, conserved in fungi and protozoa	P87055	YOR238W
SPAC630.04c	SPAC630.04c	127225.6325	0	0	Schizosaccharomyces specific protein	Q9UUH8
SPAC688.12c	SPAC688.12c	231947.58	0	0	Schizosaccharomyces specific protein	Q9P6L4
SPAC688.16	SPAC688.16	231686.864	292391.65	0	human TMEM254 ortholog	C6Y4A4		TMEM254
SPAC750.02c	SPAC750.02c	206914.27875	0	0	transmembrane transporter (predicted)	P0CU10
SPAC750.07c	SPAC750.07c	591578.965	611560.7925	0	S. pombe specific protein	Q9P3E4
SPAC7D4.12c	SPAC7D4.12c	191854.0025	0	0	plasma membrane ThrE amino acid transmembrane transporter family protein (predicted)	O14267	YJL107C
SPAC9.08c	SPAC9.08c	48221.77775	135296.37	0	steroid reductase (predicted)	Q9UT20		SRD5A1
SPAC922.09	SPAC922.09	73148.50875	0	0	dubious	G2TRL0
SPAC959.06c	SPAC959.06c	526587.9	0	43797.80945	alpha/beta hydrolase fold	P0CS92
SPAC977.04	SPAC977.04	132319.1925	66601.2305	0	truncated C terminal region of membrane transporter	G2TRN8
SPAC977.06	SPAC977.06	63938.22875	0	0	S. pombe specific DUF999 family protein 3	Q9P7U3
SPAC977.17	SPAC977.17	673469.555	0	0	MIP water channel (predicted)	Q9P7T9	AQY3	AQP10,AQP7P3,AQP7P1,AQP7P4,AQP3,AQP7,AQP9
SPAC9E9.04	SPAC9E9.04	233681.87	416052.915	0	bcap family homolog, implicated in vesicle-mediated transport (predicted)	O14290	YET3,YET1,YET2	BCAP31,BCAP29
SPAP14E8.05c	SPAP14E8.05c	0	157336.185	0	mitochondrial TMEM14 family protein, implicated in heme biosynthesis	Q9P7G3	YJR085C	TMEM14C,TMEM14A,TMEM14B
SPAPJ695.01c	SPAPJ695.01c	466784.32	575106	0	S. pombe specific UPF0321 family protein 3	Q9URW1
SPBC119.16c	SPBC119.16c	196007.04	0	0	DENN domain-like containing protein, implicated in vesicle formation/trafficking	O42907	ANR2	DENND11
SPBC1271.08c	SPBC1271.08c	61223.42225	0	0	Schizosaccharomyces pombe specific protein	O94341
SPBC1271.10c	SPBC1271.10c	265757.9975	0	0	transmembrane transporter (predicted)	O94343	HOL1
SPBC1348.05	SPBC1348.05	224663.505	0	0	transmembrane transporter (predicted)	Q9P3V5
SPBC17A3.05c	SPBC17A3.05c	342256.2125	0	0	DNAJ/DUF1977, human DNAJB12 homolog, Hsp70 co-chaperone (predicted)	O13633		DNAJB12,DNAJB14
SPBC18H10.18c	SPBC18H10.18c	321790.5125	0	0	Schizosaccharomyces specific protein	O60148
SPBC19C7.05	SPBC19C7.05	73766.7895	0	0	vesicle-mediated transport protein (predicted)	O60154	RCR1,RCR2
SPBC19C7.11	SPBC19C7.11	285397.945	0	0	plasma membrane ClC chloride channel (predicted)	O60159	GEF1	CLCN3,CLCN4,CLCN5,CLCN6,CLCN7
SPBC1E8.03c	SPBC1E8.03c	61621.29375	76300.0095	0	ER membrane protein, conserved in fungi plants and protozoa (predicted)	O42968
SPBC21B10.07	SPBC21B10.07	114559.8335	0	0	glycosyl hydrolase family (predicted)	Q9USW3	UTR2,CRH1,CRR1
SPBC23G7.13c	SPBC23G7.13c	100846.235	0	0	plasma membrane urea transmembrane transporter (predicted)	O94469	DUR3
SPBC29A10.16c	SPBC29A10.16c	573290.1375	293178.025	145999.61	cytochrome b5 (predicted)	O94391	CYB5	CYB5B,CYB5A
SPBC30B4.09	SPBC30B4.09	153715.99875	122596.42125	160266.6925	Schizosaccharomyces specific microprotein Smp3	G2TRP1
SPBC354.04	SPBC354.04	102495.90875	0	0	Schizosaccharomyces specific protein	O43018
SPBC36.01c	SPBC36.01c	210761.6	0	0	spermidine family transmembrane transporter (predicted)	O59698	TPO1
SPBC3B8.04c	SPBC3B8.04c	216224.315	0	0	phosphate (Pi) transmembrane transporter (predicted)	O59712	PHO87,PHO90,PHO91	SLC13A1,SLC13A2,SLC13A3,SLC13A4,SLC13A5
SPBC3B8.06	SPBC3B8.06	154126.465	59867.4	0	DUF2427 family conserved fungal protein	O59714	YCR061W,YTP1
SPBC3H7.02	SPBC3H7.02	420535.25	212703.1475	0	sulfate transmembrane transporter (predicted)	O74377	SUL1,SUL2	SLC26A1,SLC26A2,SLC26A7,SLC26A8,SLC26A9,SLC26A6,SLC26A3,SLC26A4,SLC26A5
SPBC405.02c	SPBC405.02c	39415.20275	0	0	Schizosaccharomyces specific protein	Q9UUM6
SPBC428.14	SPBC428.14	151475.0175	130627.9235	0	1-acylglycerol-3-phosphate acyltransferase (predicted)	O94361	CST26,YDR018C	LCLAT1
SPBC460.01c	SPBC460.01c	58263.2625	0	0	amino acid transmembrane transporter (predicted)	B5BP45	BAP2,TAT1,AGP1,BAP3,GNP1,CAN1,HIP1,GAP1,LYP1,ALP1,TAT2,PUT4,DIP5	SLC7A1,SLC7A2,SLC7A3,SLC7A4,SLC7A14
SPBC660.17c	SPBC660.17c	453337.89	426126.845	120036.8025	Schizosaccharomyces specific protein	O94433
SPBC887.12	SPBC887.12	202662.1825	0	0	P-type ATPase (predicted)	O94296	DRS2	ATP8A1,ATP8A2
SPBC887.16	SPBC887.16	28971.1578	0	0	dubious	O94299
SPBC887.17	SPBC887.17	243285.28	211697.19	0	nucleobase transmembrane transporter (predicted)	O94300
SPBC902.03	SPBC902.03	466744.78	351552.2125	386641.4525	Nem1-Spo7 complex regulatory subunit (predicted)	Q9USQ0	SPO7	CNEP1R1
SPBC947.06c	SPBC947.06c	128083.7925	0	0	spermidine family transmembrane transporter (predicted)	O43081	TPO1
SPBPB10D8.01	SPBPB10D8.01	506726.4325	0	0	cysteine transmembrane transporter (predicted)	Q9C0V8	YCT1	SLC17A1,SLC17A2,SLC17A3,SLC17A4,SLC17A5,SLC17A6,SLC17A7,SLC17A8
SPBPB2B2.01	SPBPB2B2.01	297928.005	0	0	amino acid transmembrane transporter (predicted)	Q9HDV2	BAP2,TAT1,AGP1,BAP3,GNP1,CAN1,HIP1,GAP1,LYP1,ALP1,TAT2,PUT4,DIP5	SLC7A1,SLC7A2,SLC7A3,SLC7A4,SLC7A14
SPBPB2B2.16c	SPBPB2B2.16c	166459.441	0	0	transmembrane transporter (predicted)	P0CU11
spc2	SPAC1071.04c	546417.3125	428657.695	192277.9225	signal peptidase subunit Spc2 (predicted)	Q9UTQ9	SPC2	SPCS2
SPCC1450.15	SPCC1450.15	159247.77	0	0	pig-F/3-ketosphinganine reductase fusion protein (predicted)	Q9Y7P2	TSC10,GPI11	KDSR
SPCC1672.11c	SPCC1672.11c	243028.565	0	59928.2385	P-type ATPase P5 type (predicted)	O74431	YPK9	ATP13A3,ATP13A2,ATP13A5
SPCC1682.06	SPCC1682.06	78757.8685	0	0	Schizosaccharomyces specific protein	O74437
SPCC1795.12c	SPCC1795.12c	783287.3375	656998.0875	337259.005	Schizosaccharomyces specific protein	O59776
SPCC1827.07c	SPCC1827.07c	36329.864635	0	0	SPX/EXS domain protein (predicted)	Q9UU86	SYG1	XPR1
SPCC191.04c	SPCC191.04c	0	41154.8915	0	Schizosaccharomyces pombe specific protein	Q9Y7P8
SPCC306.11	SPCC306.11	59452.28375	78309.82725	0	Schizosaccharomyces specific protein	Q9Y7R9
SPCC320.05	SPCC320.05	103722.0785	0	0	sulfate transmembrane transporter (predicted)	O59782	YPR003C	SLC26A1,SLC26A2,SLC26A7,SLC26A8,SLC26A9,SLC26A6,SLC26A3,SLC26A4,SLC26A5
SPCC338.18	SPCC338.18	538503.605	291628.23	181302.3375	Schizosaccharomyces pombe specific protein	O74992
SPCC4B3.13	SPCC4B3.13	54345.0875	0	0	MatE family transmembrane transporter (predicted)	Q9USK3	YDR338C,ERC1	SLC47A1,SLC47A2
SPCC61.04c	SPCC61.04c	629779.115	92018.5075	0	Rab GTPase binding (predicted)	O94348	YIP1	YIPF5,YIPF7
SPCC622.01c	SPCC622.01c	484137.48	229965.29	0	Schizosaccharomyces pombe specific protein	O94591
SPCC622.02	SPCC622.02	149832.365	0	0	Schizosaccharomyces pombe specific protein	O94592
SPCC622.04	SPCC622.04	440392.52	0	0	dubious	O94594
SPCC70.04c	SPCC70.04c	126881.1475	0	0	Schizosaccharomyces pombe specific protein	O74525
SPCC737.05	SPCC737.05	185766.31	0	0	peroxin Pex28/29 (predicted)	O13679	PEX29,PEX28
SPCC74.04	SPCC74.04	71565.84325	0	0	amino acid transmembrane transporter (predicted)	O74537	UGA4,HNM1,TPO5
SPCC757.05c	SPCC757.05c	231015.9375	112064.501	0	peptidase family M20 protein involved in glutathione catabolism (predicted)	O74916	DUG2
SPCC794.03	SPCC794.03	47615.1285	0	0	amino acid transmembrane transporter (predicted)	O59813	UGA4,HNM1,TPO5
SPCC794.06	SPCC794.06	42876.3335	0	0	transmembrane transporter (predicted)	O59815
SPCP31B10.04	SPCP31B10.04	337649.19	500954.115	0	DUF4448 family conserved fungal membrane protein, similar to cell surface proteins	Q9USH0	YKL077W
spo14	SPBC3H7.01	48591.176	0	0	GDP/GTP exchange factor, WD repeat protein Spo14	Q10659	SEC12	PREB
sst1	SPAC521.04c	439215.575	0	0	ER membrane calcium trnamembrane transporter (predicted)	Q9P7B3	VNX1
sur2	SPBC887.15c	0	352951.3	0	sphingosine hydroxylase/sphingolipid delta-4 desaturase activity Sur2	O94298	SUR2
sut1	SPAC2F3.08	71226.3385	0	0	plasma membrane sucrose/maltose:proton symporter Sut1	O14091		SLC45A2,SLC45A3
svp26	SPCC1795.10c	0	95534.45775	0	Sed5 Vesicle Protein Svp26 (predicted)	Q1MTR8	SVP26	TEX261
swp1	SPCC553.06	152007.1675	309884.13	0	oligosaccharyltransferase delta subunit Swp1 (predicted)	O74943	SWP1	RPN2
sym1	SPAC4G9.14	40299.78125	0	0	mitochondrial Mpv17/PMP22 family protein 2 (predicted)	Q10244	SYM1	PXMP2
tam14	SPCC330.20	689745.565	799323	596705.195	stress associated Endoplasmic Reticulum protein Tam14	G2TRT3	YSY6	SERP1,SERP2
tcb3	SPAPYUK71.03c	686062.16	0	0	tricalbin, C2 domain protein (phospholipid binding) ER-plasma membrane tethering protein Tcb3	Q9UT00	TCB3,TCB2,TCB1	ESYT2,ESYT3,ESYT1
ted1	SPAC23A1.02c	386464.8625	80150.38175	0	GPI-remodelling mannose-ethanolamine phosphate phosphodiesterase Ted1 (predicted)	O42841	TED1	MPPE1
tlg1	SPBC36B7.07	205433.6875	0	0	SNARE Tlg1 (predicted)	Q9HGN3	TLG1	STX10,STX6
tlg2	SPAC823.05c	132987.111	0	0	SNARE Tlg2 (predicted)	Q9P6P1	TLG2	STX16
tom5	SPBC19G7.19	83039.84375	0	0	mitochondrial TOM complex subunit Tom5 (predicted)	G2TRP7	TOM5	TOMM5
tpp1	SPAC19G12.15c	85112.77275	0	0	trehalose-6-phosphate phosphatase Tpp1	P78875	TPS2
tps0	SPBC725.10	72294.0145	66068.861	0	mitochondrial lipid translocator protein, tspO	O94327		TSPO,TSPO2
tre1	SPBC354.09c	225375.6825	0	0	Transferrin receptor-like protein Tre1 (predicted)	O43023	VPS70,TRE2,TRE1	TFR2,FOLH1B,NAALAD2,NAALADL1,FOLH1
trk1	SPAC3F10.02c	50083.85125	0	0	plasma membrane potassium ion transmembrane transporter Trk1	P47946	TRK1,TRK2
tts1	SPBC1539.04	170993.755	0	0	tetra spanning protein 1, Tts1	Q9Y7Z5	YGR026W,POM33,PER33	TMEM33
tvp15	SPAC6F12.04	0	0	77906.24925	COPI-coated vesicle associated protein (predicted)	O14223	TVP15
ubc6	SPAC10F6.05c	647894.55	119274.426	216691.53	ubiquitin conjugating enzyme E2 Ubc6 (predicted)	O42646	UBC6	UBE2J2
ufe1	SPCC895.04c	462768.13	0	43696.9295	SNARE Ufe1 (predicted)	O94531	UFE1	STX18
use1	SPAC17G6.07c	340034.6325	104817.405	43718.582	SNARE Use1 (predicted)	O13785	USE1	USE1
vba2	SPBC460.03	88316.9855	0	0	vacuolar amino acid uptake transporter	B5BP47	VBA2,VBA1
vht1	SPAC1B3.16c	127172.79375	0	0	plasma membrane vitamin H transmembrane transporter Vht1	O13880	VHT1
vma21	SPCC1235.16	565895.66	519660.2275	216852.2725	V-ATPase assembly protein Vma21 (predicted)	C6Y4C8	VMA21	VMA21
vma3	SPAC1B3.14	136643.5225	300237.2875	0	V-type ATPase V0 subunit c (proteolipid subunit)	P50515	VMA3	ATP6V0C
vph2	SPCC757.10	306647.465	0	0	endoplasmic reticulum membrane protein involved in assembly of the V-ATPase (predicted)	O74920	VPH2	TMEM199
vps24	SPAC9E9.14	137674.2275	0	0	ESCRT III complex subunit Vps24	O14296	VPS24	CHMP3
vps25	SPBC4B4.06	176202.3575	0	0	ESCRT II complex subunit Vps25	O74967	VPS25	VPS25
vps26	SPAC4G9.13c	42425.3144	0	0	retromer complex subunit Vps26	Q10243	PEP8	VPS26A,VPS26B
vps28	SPAC1B3.07c	179000.1975	0	0	ESCRT I complex subunit Vps28	O13872	VPS28	VPS28
vps55	SPAC630.11	0	104241.465	0	vacuolar sorting protein Vps55 (predicted)	Q9UUH1	VPS55	LEPROT,LEPROTL1
vtc2	SPAC14C4.11	277687.46	0	40770.2965	vacuolar transporter chaperone (VTC) complex polyphosphate synthetase subunit Vtc2/3 (predicted)	O13718	VTC2,VTC3
vtc4	SPCC1322.14c	51072.51575	0	33021.15975	vacuolar transporter chaperone (VTC) complex subunit (predicted)	P78810	VTC5,VTC4
vti1	SPBC3B9.10	51455.6845	0	92516.4535	SNARE Vti1 (predicted)	P78768	VTI1	VTI1A,VTI1B
wtf14	SPCC663.02	476457.82	0	0	wtf element Wtf14	O74512
wtf6	SPCC553.05c	91624.26125	0	0	wtf element Wtf6	G2TRU9
xpa1	SPBC18A7.01	95442.145	0	0	X-Pro dipeptidase (predicted)	Q9UUD8		XPNPEP1,XPNPEP2
yea4	SPBC1734.09	291829.98	768160.85	42931.875	ER UDP-N-acetylglucosamine transmembrane transporter (predicted)	O74750	YEA4	SLC35B4
yip5	SPAC227.06	70241.2615	0	0	Rab GTPase binding Yip5 (predicted)	Q9UTD3	YIP5	YIPF1,YIPF2
yop1	SPCC830.08c	715757.8875	456974.9275	68988.496	ER membrane protein DP1/Yop1	Q9UU91	YOP1	REEP5,REEP6
yos1	SPAC19A8.09	228649.58	179953.665	0	ER to Golgi transport protein Yos1 (predicted)	O13825	YOS1	IER3IP1
zrg17	SPBC16E9.14c	83206.756	0	0	Golgi zinc importer, CDF family, Zrg17	O14329	ZRG17
